# Massively parallel characterization of CYP2C9 variant enzyme activity and abundance

**DOI:** 10.1101/2021.03.12.435209

**Authors:** Clara J. Amorosi, Melissa A. Chiasson, Matthew G. McDonald, Lai Hong Wong, Katherine A. Sitko, Gabriel Boyle, John P. Kowalski, Allan E. Rettie, Douglas M. Fowler, Maitreya J. Dunham

**Affiliations:** Department of Genome Sciences, University of Washington, Seattle, WA; Department of Medicinal Chemistry, University of Washington, Seattle, WA; Department of Bioengineering, University of Washington, Seattle, WA

## Abstract

*CYP2C9* encodes a cytochrome P450 enzyme responsible for metabolizing up to 15% of small molecule drugs, and *CYP2C9* variants can alter the safety and efficacy of these therapeutics. In particular, the anti-coagulant warfarin is prescribed to over 15 million people annually and polymorphisms in *CYP2C9* can affect patient response leading to an increased risk of hemorrhage. We developed Click-seq, a pooled yeast-based activity assay to test thousands of variants. Using Click-seq, we measured the activity of 6,142 missense variants expressed in yeast. We also measured the steady-state cellular abundance of 6,370 missense variants expressed in a human cell line using Variant Abundance by Massively Parallel sequencing (VAMP-seq). These data revealed that almost two-thirds of CYP2C9 variants showed decreased activity, and that protein abundance accounted for half of the variation in CYP2C9 function. We also measured activity scores for 319 previously unannotated human variants, many of which may have clinical relevance.
