## Supplemental Table 4 for "Massively parallel characterization of CYP2C9 variant enzyme activity and abundance"

Name	Type	Sequence	Notes
CYP2C9 (yeast codon-optimized)	gBlock (IDT)	ggagaaaaaaccccggattctagaactagtaaaATGGACTCCTTGGTTGTGTTGGTTCTGTGTTTATCTTGCTTACTATTGCTGAGCCTTTGGAGACAGTCTTCAGGAAGAGGTAAGTTGCCCCCGGGTCCTACACCCCTGCCTGTGATAGGTAATATATTACAGATCGGGATCAAAGATATCAGTAAGAGTCTGACTAATTTGTCCAAAGTGTATGGTCCAGTGTTTACTCTGTACTTTGGCTTGAAACCCATTGTGGTTTTGCACGGATACGAAGCTGTTAAGGAGGCACTAATCGATTTAGGCGAAGAATTCTCTGGAAGAGGCATTTTTCCATTGGCTGAAAGGGCAAACAGAGGTTTCGGTATCGTTTTTAGTAACGGAAAGAAGTGGAAGGAA…
CYP2C9 (human codon-optimized)	gBlock (IDT)	CCGCAACTGCTAGCACACGCATGCCACCATGgattctcttgtggtccttgtgctctgtctctcatgtttgcttctcctttcactctggagacagagctctgggagaggaaaactccctcctggccccactcctctcccagtgattggaaatatcctacagataggtattaaggacatcagcaaatccttaaccaatctctcaaaggtctatggccctgtgttcactctgtattttggcctgaaacccatagtggtgctgcatggatatgaagcagtgaaggaagccctgattgatcttggagaggagttttctggaagaggcattttcccactggctgaaagagctaacagaggatttggaattgttttcagcaatggaaagaaatggaaggagatccg…
CPR-1	gBlock (IDT)	TACAATCAACTCCAAGCTGGCCGCTCTAGAactagtaaaATGGGCGATTCACATGTGGATACATCTTCCACGGTGTCAGAAGCCGTTGCCGAGGAAGTCTCTTTATTTTCCATGACTGATATGATTCTATTCTCACTTATTGTAGGTCTTTTAACATACTGGTTCTTGTTTAGGAAAAAGAAAGAAGAAGTTCCTGAATTTACGAAGATCCAAACCTTGACCTCTTCTGTAAGGGAAAGTTCATTTGTAGAGAAAATGAAAAAAACGGGCAGGAATATCATAGTATTCTATGGTTCTCAGACGGGTACAGCCGAAGAATTCGCTAACAGACTATCTAAAGACGCTCATAGGTACGGAATGAGAGGTATGAGTGCGGATCCAGAGGAATATGATCTAGCG…
CPR-2	gBlock (IDT)	ACTAGATATTAGTGACTCTAAAATAAGATATGAATCAGGTGATCACGTTGCCGTTTATCCTGCCAACGACTCAGCTCTGGTTAATCAATTGGGCAAGATACTTGGTGCTGATTTGGATGTCGTGATGTCTCTTAATAATTTAGATGAAGAATCAAATAAGAAACATCCATTCCCATGCCCTACCTCATATAGAACTGCATTAACCTACTATTTAGATATCACAAATCCACCCAGAACAAACGTTTTGTATGAGCTAGCACAATACGCATCAGAACCTAGTGAGCAAGAATTGTTGAGAAAGATGGCCTCTTCATCCGGTGAGGGTAAAGAATTATACTTATCTTGGGTGGTTGAGGCCAGGAGGCATATCTTGGCAATACTTCAGGATTGTCCCTCACT…
B5	gBlock (IDT)	ggagaaaaaaccccggattctagaactagtaaaATGGCAGAGCAATCAGATGAGGCCGTTAAGTACTACACATTAGAGGAAATCCAAAAACACAATCATTCTAAATCTACGTGGCTAATTTTGCATCACAAGGTGTATGATCTAACCAAATTCTTGGAAGAACATCCCGGTGGAGAAGAAGTGCTAAGGGAACAAGCGGGGGGTGATGCTACAGAGAATTTTGAAGATGTTGGCCATAGTACTGACGCCAGGGAAATGTCTAAAACTTTTATTATCGGTGAATTACACCCCGATGATAGGCCAAAGTTAAATAAACCACCAGAAACATTAATTACGACAATTGATTCTTCCAGTAGCTGGTGGACAAACTGGGTTATTCCAGCAATCTCCGCGGTGGCT…
p416GAL1-hCPR-FLAG	plasmid	gacgaaagggcctcgtgatacgcctatttttataggttaatgtcatgataataatggtttcttaggacggatcgcttgcctgtaacttacacgcgcctcgtatcttttaatgatggaataatttgggaatttactctgtgtttatttatttttatgttttgtatttggattttagaaagtaaataaagaaggtagaagagttacggaatgaagaaaaaaaaataaacaaaggtttaaaaaatttcaacaaaaagcgtactttacatatatatttattagacaagaaaagcagattaaatagatatacattcgattaacgataagtaaaatgtaaaatcacaggattttcgtgtgtggtcttctacacagacaagatgaaacaattcggcattaatacct…
p416GAL1-hCPR-FLAG_TRP1	plasmid	gacgaaagggcctcgtgatacgcctatttttataggttaatgtcatgataataatggtttcttaggacggatcgcttgcctgtaacttacacgcgcctcgtatcttttaatgatggaataatttgggaatttactctgtgtttatttatttttatgttttgtatttggattttagaaagtaaataaagaaggtagaagagttacggaatgaagaaaaaaaaataaacaaaggtttaaaaaatttcaacaaaaagcgtactttacatatatatttattagacaagaaaagcagattaaatagatatacattcgattaacgataagtaaaatgtaaaatcacaggattttcgtgtgtggtcttctacacagacaagatgaaacaattcggcattaatacct…
p416GPD-MYC-hb5	plasmid	gacgaaagggcctcgtgatacgcctatttttataggttaatgtcatgataataatggtttcttagacggatcgcttgcctgtaacttacacgcgcctcgtatcttttaatgatggaataatttgggaatttactctgtgtttatttatttttatgttttgtatttggattttagaaagtaaataaagaaggtagaagagttacggaatgaagaaaaaaaaataaacaaaggtttaaaaaatttcaacaaaaagcgtactttacatatatatttattagacaagaaaagcagattaaatagatatacattcgattaacgataagtaaaatgtaaaatcacaggattttcgtgtgtggtcttctacacagacaagatgaaacaattcggcattaatacctg…
p41KGAL1	plasmid	gacgaaagggcctcgtgatacgcctatttttataggttaatgtcatgataataatggtttcttaGgacggatcgcttgcctgtaacttacacgcgcctcgtatcttttaatgatggaataatttgggaatttactctgtgtttatttatttttatgttttgtatttggattttagaaagtaaataaagaaggtagaagagttacggaatgaagaaaaaaaaataaacaaaggtttaaaaaatttcaacaaaaagcgtactttacatatatatttattagacaagaaaagcagattaaatagatatacattcgattaacgataagtaaaatgtaaaatcacaggattttcgtgtgtggtcttctacacagacaagatgaaacaattcggcattaatacct…
p41KGAL1-hCYP2C9-HA	plasmid	gacgaaagggcctcgtgatacgcctatttttataggttaatgtcatgataataatggtttcttaggacggatcgcttgcctgtaacttacacgcgcctcgtatcttttaatgatggaataatttgggaatttactctgtgtttatttatttttatgttttgtatttggattttagaaagtaaataaagaaggtagaagagttacggaatgaagaaaaaaaaataaacaaaggtttaaaaaatttcaacaaaaagcgtactttacatatatatttattagacaagaaaagcagattaaatagatatacattcgattaacgataagtaaaatgtaaaatcacaggattttcgtgtgtggtcttctacacagacaagatgaaacaattcggcattaatacct…
p41KGAL1-hCYP2C9-HA_barcoded	plasmid	gacgaaagggcctcgtgatacgcctatttttataggttaatgtcatgataataatggtttcttaggacggatcgcttgcctgtaacttacacgcgcctcgtatcttttaatgatggaataatttgggaatttactctgtgtttatttatttttatgttttgtatttggattttagaaagtaaataaagaaggtagaagagttacggaatgaagaaaaaaaaataaacaaaggtttaaaaaatttcaacaaaaagcgtactttacatatatatttattagacaagaaaagcagattaaatagatatacattcgattaacgataagtaaaatgtaaaatcacaggattttcgtgtgtggtcttctacacagacaagatgaaacaattcggcattaatacct…
attB-CYP2C9-EGFP-IRES-mCherry	plasmid	tcactcatggttatggcagcactgcataattctcttactgtcatgccatccgtaagatgcttttctgtgactggtgagtactcaaccaagtcattctgagaatagtgtatgcggcgaccgagttgctcttgcccggcgtcaatacgggataataccgcgccacatagcagaactttaaaagtgctcatcattggaaaacgttcttcggggcgaaaactctcaaggatcttaccgctgttgagatccagttcgatgtaacccactcgtgcacccaactgatcttcagcatcttttactttcaccagcgtttctgggtgagcaaaaacaggaaggcaaaatgccgcaaaaaagggaataagggcgacacggaaatgttgaatactcatactcttccttttt…
CJA032_DF	oligo	attgggtaccgggcccccccTAGAGCGCAGCCTGTGAA	Yeast strain engineering: Amplify downstream region PEP4
CJA032_DR	oligo	CATTGGCCTTGTTGTTGGTCATCTTACTTCTCCGCCCTATCC	Yeast strain engineering: Amplify downstream region PEP4
CJA032_UF	oligo	GGATAGGGCGGAGAAGTAAGATGACCAACAACAAGGCCAATG	Yeast strain engineering: Amplify upstream region PEP4
CJA032_DR	oligo	gcttatcgataccgtcgaccAGAAGTTTGGGTAATTCGCTG	Yeast strain engineering: Amplify upstream region PEP4
CJA035_F	oligo	CTAGACCTCGTTGATGGCCTC	Yeast strain engineering: Check PEP4 pop out
CJA038_R	oligo	CGTCTTATGCCTTCCGGGTAC	Yeast strain engineering: Check PEP4 pop out, w/ 35F
CJA042_DF	oligo	gtaccgggcccccccTGCTGTTGGAGCTTCTATC	Yeast strain engineering: Amplify downstream region PRB1
CJA042_DR	oligo	CTCTATTTACACTCGGTGCCCTCGGAGTCCCTCTTCACTATC	Yeast strain engineering: Amplify downstream region PRB1
CJA042_UF	oligo	GATAGTGAAGAGGGACTCCGAGGGCACCGAGTGTAAATAGAG	Yeast strain engineering: Amplify upstream region PRB1
CJA042_UR	oligo	tcgataccgtcgaccTAAACTGCACCCGACAGATC	Yeast strain engineering: Amplify upstream region PRB1
CJA046_F	oligo	ACATCCAACCTGAGAGTTGC	Yeast strain engineering: Check PRB1 pop out
CJA046_R	oligo	CGAGGTCACGGACACATATAC	Yeast strain engineering: Check PRB1 pop out
CJA052_F	oligo	gctcgaaggctttaatttgcAGAGTGCACCATAAACGAC	Yeast strain engineering: Amplify TRP1 from pRS414
CJA052_R	oligo	tatagggcgaattgggtaccGTTAACTCACACCGCATAG	Yeast strain engineering: Amplify TRP1 from pRS414
CJA088_F	oligo	GAGGAAAGTTGATCAAGACCCAATAATAATCTATATACTGGTTGAAACAAATCAGTGCCGGTAACGCTTggaacaaaagctggagctcta	Yeast strain engineering: amplify pGAL1-CPR-FLAG_TRP with HO homology flanks
CJA088_R	oligo	AGCTATTGCTACTCAAATGAGGTTTGCAGAAGCTTGTTGAAGCATGATGAAGCGTTCTAAACGCACTATctatagggcgaattgggtacc	Yeast strain engineering: amplify pGAL1-CPR-FLAG_TRP with HO homology flanks
CJA089_F	oligo	TGTCACCAAGGCCATGTCTTCT	Yeast strain engineering: check CPR integration
CJA089_R	oligo	GCTGGGCGTTATTAGGTGTGAA	Yeast strain engineering: check CPR integration
CJA099_F	oligo	TGCGAGGCATATTTATGGTGAAGGATAAGTTTTGACCATCAAAGAAGGTTAATGTGGCTGTGGTTggaacaaaagctggagctcag	Yeast strain engineering: Amplify pGPD-MYC-b5_URA3 for with ura3 homology flanks
CJA099_R	oligo	ACTTGGTTCTGGCGAGGTATTGGATAGTTCCTTTTTATAAAGGCCATGAAGCTTTTTCTTTCCAAactgagagtgcaccataccac	Yeast strain engineering: Amplify pGPD-MYC-b5_URA3 for with ura3 homology flanks
CJA100_F1	oligo	CGAGGCATATTTATGGTGAAGG	Yeast strain engineering: URA3 upstream primer
CJA019_R	oligo	TTGGAAACGCTGCCCTAC	Yeast strain engineering: URA3 downstream primer
KAS519	oligo	CGCATCTGTGCGGTATTTCACACCGCATATAGGTCTAGAGATCTGTTTAGCTTGCCTCG	KANMX_full_EUROSCARF amplify gibson F
KAS520	oligo	AGCAGATTGTACTGAGAGTGCACCATACCACATTAAGGGTTCTCGAGAGCTCGTTTTCG	KANMX_full_EUROSCARF amplify gibson R
KAS521	oligo	TATGCGGTGTGAAATACCGCACAGATGCGTAAGGAGAAAATACCGCA	p416_LINEAR amplify gibson F
KAS522	oligo	GTGGTATGGTGCACTCTCAGTACAATCTGCTCTGATGCCGCAT	p416_LINEAR amplify gibson R
CJA120	oligo	CCGCGTGATTACGAGTCGTACCCATACGACGTTCCAGA	amplify CYP2C9 barcode F (Click-seq)
CJA138	oligo	GGGTTAGCAAGTGGCAGCCTagggcgtgaatgtaagcg	amplify CYP2C9 barcode R (Click-seq)
CJA135	oligo	AATGATACGGCGACCACCGAGATCTACACGCGTGACACCGCGTGATTACGAGTCG	amplify CYP2C9 barcode F, add adapter and index #1 (Click-seq)
CJA139	oligo	AATGATACGGCGACCACCGAGATCTACACTATAGTGTCCGCGTGATTACGAGTCG	amplify CYP2C9 barcode F, add adapter and index #2 (Click-seq)
CJA144	oligo	AATGATACGGCGACCACCGAGATCTACACTCTGGGATCCGCGTGATTACGAGTCG	amplify CYP2C9 barcode F, add adapter and index #3 (Click-seq)
JS385	oligo	CAAGCAGAAGACGGCATACGAGATGATGTACAGGGTTAGCAAGTGGCAGCCT	amplify CYP2C9 barcode R, add adapter and index #1
JS386	oligo	CAAGCAGAAGACGGCATACGAGATTGCTTTGGGGGTTAGCAAGTGGCAGCCT	amplify CYP2C9 barcode R, add adapter and index #2
JS387	oligo	CAAGCAGAAGACGGCATACGAGATTACAATACGGGTTAGCAAGTGGCAGCCT	amplify CYP2C9 barcode R, add adapter and index #3
JS388	oligo	CAAGCAGAAGACGGCATACGAGATATACGTGAGGGTTAGCAAGTGGCAGCCT	amplify CYP2C9 barcode R, add adapter and index #4
JS409	oligo	CAAGCAGAAGACGGCATACGAGATCCGTCCCCGGGTTAGCAAGTGGCAGCCT	amplify CYP2C9 barcode R, add adapter and index #23
JS410	oligo	CAAGCAGAAGACGGCATACGAGATGAGGCGGAGGGTTAGCAAGTGGCAGCCT	amplify CYP2C9 barcode R, add adapter and index #24
JS411	oligo	CAAGCAGAAGACGGCATACGAGATCACTGATTGGGTTAGCAAGTGGCAGCCT	amplify CYP2C9 barcode R, add adapter and index #25
JS412	oligo	CAAGCAGAAGACGGCATACGAGATGACGCGGTGGGTTAGCAAGTGGCAGCCT	amplify CYP2C9 barcode R, add adapter and index #26
JS470	oligo	CAAGCAGAAGACGGCATACGAGATCAGCTACGGGGTTAGCAAGTGGCAGCCT	amplify CYP2C9 barcode R, add adapter and index #33
JS471	oligo	CAAGCAGAAGACGGCATACGAGATGCTCTGACGGGTTAGCAAGTGGCAGCCT	amplify CYP2C9 barcode R, add adapter and index #34
JS472	oligo	CAAGCAGAAGACGGCATACGAGATCACGCGTAGGGTTAGCAAGTGGCAGCCT	amplify CYP2C9 barcode R, add adapter and index #35
JS473	oligo	CAAGCAGAAGACGGCATACGAGATCTCGGACCGGGTTAGCAAGTGGCAGCCT	amplify CYP2C9 barcode R, add adapter and index #36
JS474	oligo	CAAGCAGAAGACGGCATACGAGATCGAGTTGGGGGTTAGCAAGTGGCAGCCT	amplify CYP2C9 barcode R, add adapter and index #37
JS475	oligo	CAAGCAGAAGACGGCATACGAGATCCAACGACGGGTTAGCAAGTGGCAGCCT	amplify CYP2C9 barcode R, add adapter and index #38
JS476	oligo	CAAGCAGAAGACGGCATACGAGATCCACCTGAGGGTTAGCAAGTGGCAGCCT	amplify CYP2C9 barcode R, add adapter and index #39
JS477	oligo	CAAGCAGAAGACGGCATACGAGATGGTCTGAAGGGTTAGCAAGTGGCAGCCT	amplify CYP2C9 barcode R, add adapter and index #40
JS486	oligo	CAAGCAGAAGACGGCATACGAGATGTATGGTAGGGTTAGCAAGTGGCAGCCT	amplify CYP2C9 barcode R, add adapter and index #49
JS487	oligo	CAAGCAGAAGACGGCATACGAGATGAATGACTGGGTTAGCAAGTGGCAGCCT	amplify CYP2C9 barcode R, add adapter and index #50
CJA118	oligo	cgcctgaactgacgctgtgctGAGaGCGCTGTACATAGg	illumina read 1 BC (Click-seq)
CJA136	oligo	cGGTTGCCGAGAAAGCAAACGACTACTCtgcgcaGCAG	Illumina read 2 BC (Click-seq)
CJA137	oligo	cgcttacattcacgccctAGGCTGCCACTTGCTAACCC	Illumina index 1 BC (Click-seq)
CJA124	oligo	GGGTTAGCAAGTGGCAGCCTGGGCAAAGATCTAGCCACATTTNNNNNNNNNNNNNNNNNNagggcgtgaatgtaagcg	amplify CYP2C9 barcode R and add UMI (Click-seq)
CJA098R	oligo	ggcgtgaatgtaagcgtgacat	sanger validation of CYP2C9 sequence (Click-seq)
CJA156	oligo	GGATAGAGTGCAAGAAGAAGCT	sanger validation of CYP2C9 sequence (Click-seq)
CJA157R	oligo	CAAGGAGATCTATTTCTGCCGA	sanger validation of CYP2C9 sequence (Click-seq)
CJA054F	oligo	ttgGACTTGTTGCCTACCAGCTTGCCGCATGCA	Generate I359L (*3) mutation in CYP2C9 (Click-seq)
CJA054R	oligo	GTAACGTTGAACTTCATGTACGACTGCATCAGT	Generate I359L (*3) mutation in CYP2C9 (Click-seq)
CJA059F	oligo	tgtGTGCAAGAAGAAGCTCGTTGTCTTGTGGAA	Generate R144C (*2) mutation in CYP2C9 (Click-seq)
CJA059R	oligo	ATCCTCAATTGATCTTTTACCCATACCGAAATT	Generate R144C (*2) mutation in CYP2C9 (Click-seq)
CJA060F	oligo	tggTCTCCTTGTATGCAAGATAGATCCCATATGCC	Generate R335W (*11) mutation in CYP2C9 (Click-seq)
CJA060R	oligo	ATTTCTGCCGATCACTCTCTCAATCTCTTCT	Generate R335W (*11) mutation in CYP2C9 (Click-seq)
CJA073F	oligo	catGTAGGCGAAGCCCTGGCGGGAATG	Generate C435H mutation in CYP2C9 (Click-seq)
CJA073R	oligo	TATTCTTTTTCCCGCTGAGAATGGCATAAAGT	Generate C435H mutation in CYP2C9 (Click-seq)
CJA146F	oligo	aTTGCCGCATGCAGTTACTTGTGATATTAAGT	Generate S365R mutation in CYP2C9 (Click-seq)
CJA146R	oligo	CTGGTAGGCAACAAGTCGATGTAACGTTGA	Generate S365R mutation in CYP2C9 (Click-seq)
CJA147F	oligo	ttgCCGGGTCCTACACCCCTGCCTGTGATAGGT	Generate P30L (*21) mutation in CYP2C9 (Click-seq)
CJA147R	oligo	CAACTTACCTCTTCCTGAAGACTGTCTCCAAAGGCTC	Generate P30L (*21) mutation in CYP2C9 (Click-seq)
CJA148F	oligo	tctGTTTACCCATACGACGTTCCAGACTACGCTT	Generate P489S (*12) mutation in CYP2C9 (Click-seq)
CJA148R	oligo	TATAAAACAAAGCTGATAAAAAGGAGGCACTGATGC	Generate P489S (*12) mutation in CYP2C9 (Click-seq)
CJA149F	oligo	tAACTTTAACTTGAAATCTCTTGTAGATCCTAAAAAT	Generate Q454H (*19) mutation in CYP2C9 (Click-seq)
CJA149R	oligo	TGAAGAATGGACGTCAGGAATAAGAACAAT	Generate Q454H (*19) mutation in CYP2C9 (Click-seq)
CJA150F	oligo	tggAATTTCGGTATGGGTAAAAGATCAATTGAG	Generate R132W (*45) mutation in CYP2C9 (Click-seq)
CJA150R	oligo	CAGAGTCATTAAACTAAATCTTCTAATTTCCTTCC	Generate R132W (*45) mutation in CYP2C9 (Click-seq)
CJA151F	oligo	catTTTAGTTTAATGACTCTGAGAAATTTCGGTATGGG	Generate R125H (*14) mutation in CYP2C9 (Click-seq)
CJA151R	oligo	TCTAATTTCCTTCCACTTCTTTCCGTTACTAAAA	Generate R125H (*14) mutation in CYP2C9 (Click-seq)
CJA152F	oligo	ttgTGTCTTGTGGAAGAATTAAGGAAAACCAAAGC	Generate R150L (*27) mutation in CYP2C9 (Click-seq)
CJA152R	oligo	AGCTTCTTCTTGCACTCTATCCTCAATTGATC	Generate R150L (*27) mutation in CYP2C9 (Click-seq)
CJA153F	oligo	tcTGGATTTGCATCAGTGCCTCCTTTTTATCA	Generate N474S mutation in CYP2C9 (Click-seq)
CJA153R	oligo	AACAACCGGAGTTGTATCTAAATTTTTAGGATCTAC	Generate N474S mutation in CYP2C9 (Click-seq)
CJA154F	oligo	tctATGGAATTGTTCTTATTCCTGACGTCCATTCTTCA	Generate G442S mutation in CYP2C9 (Click-seq)
CJA154R	oligo	CGCCAGGGCTTCGCCTACGCATATTCTT	Generate G442S mutation in CYP2C9 (Click-seq)
CJA155F	oligo	caTTGTCTTGTGGAAGAATTAAGGAAAACCAAAGC	Generate R150H (*8) mutation in CYP2C9 (Click-seq)
Yeast CYP2C9 BC oligomer	oligo	GACGTTCCAGACTACGCTTAAgGAGaccgcgtccgcctgaactgacgctgtgctGCGCTGTACATAGgNNNNNNNNNNNNNNNNNNCTGCtgcgcaGAGTAGTCGTTTGCTTTCTCGGCAACCgtgGGATCCcctcgagtcatgtaattagttatgtcac	Barcoding oligomer (Click-seq)
KAS616	oligo	gtgacataactaattacatgactcgagg	barcoding extender (Click-seq)
KAM499(amp1F)	oligo	gagaacgtatgtcgaggtaggc	amplify BC forward (VAMP-seq)
VKORampR 1.1	oligo	GGGTTAGCAAGTGGCAGCCTgggcagtctctctgattcca	amplify BC reverse (VAMP-seq)
VKOR_indexF_1.1	oligo	AATGATACGGCGACCACCGAGATCTACACtagggtcgaccaagaaccg	amplify BC add F index (VAMP-seq)
MAC379	oligo	ctttctcagcaggaaaacggattcatgtgggagaagccctggcc	SDM F primer for CYP2C9 C435H (VAMP-seq)
MAC380	oligo	aatccgttttcctgctgagaaag	SDM R primer for CYP2C9 C435H (VAMP-seq)
MAC381	oligo	agatacattgaccttctccccacccgcctgccccatgcagtgacc	SDM F primer for CYP2C9 S365R (VAMP-seq)
MAC382	oligo	ggtggggagaaggtcaatgtatct	SDM R primer for CYP2C9 S365R (VAMP-seq)
MAC383	oligo	agagctctgggagaggaaaactcctgcctggccccactcctctc	SDM F primer for CYP2C9 P30L (VAMP-seq)
MAC384	oligo	gagttttcctctcccagagctct	SDM R primer for CYP2C9 P30L (VAMP-seq)
MAC387	oligo	gctgtttttattcctgacctccattttacataactttaacctgaaatctctggttgac	SDM F primer for CYP2C9 Q454H (VAMP-seq)
MAC388	oligo	taaaatggaggtcaggaataaaaacagc	SDM R primer for CYP2C9 Q454H (VAMP-seq)
MAC389	oligo	gtttctccctcatgacgctgtggaattttgggatggggaagagga	SDM F primer for CYP2C9 R132W (VAMP-seq)
MAC390	oligo	cagcgtcatgagggagaaac	SDM R primer for CYP2C9 R132W (VAMP-seq)
MAC391	oligo	tgcacgaggtccagagatacctggaccttctccccaccagc	SDM F primer for CYP2C9 I359L (VAMP-seq)
MAC392	oligo	gtatctctggacctcgtgca	SDM R primer for CYP2C9 I359L (VAMP-seq)
MAC393	oligo	gaaagaaatggaaggagatccggcatttctccctcatgacgctgc	SDM F primer for CYP2C9 R125H (VAMP-seq)
MAC394	oligo	ccggatctccttccatttctttc	SDM R primer for CYP2C9 R125H (VAMP-seq)
MAC397	oligo	ccgtgttcaagaggaagccctgtgccttgtggaggagttga	SDM F primer for CYP2C9 R150L (VAMP-seq)
MAC396	oligo	ggcttcctcttgaacacgg	SDM R primer for CYP2C9 R150L (VAMP-seq)
MAC398	oligo	ggaagaggagcattgaggactgcgttcaagaggaagcccgc	SDM F primer for CYP2C9 R144C (VAMP-seq)
MAC399	oligo	gtcctcaatgctcctcttcc	SDM R primer for CYP2C9 R144C (VAMP-seq)
MAC400	oligo	cttgacaccactccagttgtcagcggatttgcctctgtgccg	SDM F primer for CYP2C9 N474S (VAMP-seq)
MAC401	oligo	gacaactggagtggtgtcaag	SDM R primer for CYP2C9 N474S (VAMP-seq)
MAC402	oligo	gtgggagaagccctggccagcatggagctgtttttattcctgacctcc	SDM F primer for CYP2C9 G442S (VAMP-seq)
MAC403	oligo	ggccagggcttctcccac	SDM R primer for CYP2C9 G442S (VAMP-seq)
CJA161_F	oligo	GCGGGTAATCGGACGAAACtggTCCCCTTGTATGCAGGATAGAAG	SDM F primer for CYP2C9 R335W (VAMP-seq)
CJA161_R	oligo	GTTTCGTCCGATTACCCGC	SDMR primer for CYP2C9 R335W (VAMP-seq)
