## Supplemental Table 6 for "Massively parallel characterization of CYP2C9 variant enzyme activity and abundance"

position	act_score	num_vars_act	abun_score	num_vars_abun	spec_score	num_vars_spec
1	NA	1	NA	0	NA	0
2	NA	1	0.925860008	16	NA	1
3	0.98479049	14	0.923556826	17	1.182966596	13
4	0.947459422	9	0.483626897	5	1.432941058	4
5	0.98662542	12	1.031827594	17	1.073794382	11
6	0.948771731	15	0.821406365	17	1.163503068	14
7	0.879881378	12	0.813102636	10	1.24766583	7
8	0.904048583	17	0.86822017	9	1.233790722	9
9	0.950977526	18	0.742767342	19	1.318941057	18
10	0.855431088	11	0.881698584	19	1.090228628	11
11	0.889634824	16	0.65973489	19	1.212144355	16
12	0.836246579	4	0.682393589	10	NA	2
13	1.031975261	10	0.641543718	15	1.207415524	7
14	1.010432827	9	0.692050285	15	1.646687671	6
15	NA	1	0.856260046	14	NA	1
16	NA	1	0.296786205	6	NA	0
17	0.974870138	16	0.898042847	8	1.188964141	8
18	1.040513244	7	NA	1	NA	1
19	0.996237336	6	0.531868566	8	1.50772182	4
20	0.939681454	11	0.516835175	11	1.303642011	8
21	0.968887387	17	0.875507979	19	1.21860468	17
22	0.993952473	18	0.971712673	19	1.125350042	18
23	1.003629249	15	0.926977019	15	1.117142001	12
24	0.971221346	14	0.861404301	7	1.096658761	5
25	0.864937156	5	1.077446214	8	1.020279526	4
26	0.906522874	17	0.928646205	16	1.045477409	15
27	0.942153134	14	0.967011212	17	1.061670943	13
28	0.907714243	19	1.018323831	16	1.048057258	16
29	0.165338986	16	0.483646195	13	0.417664967	10
30	0.079861019	13	0.14983553	10	0.493809343	8
31	0.468589911	15	0.787927038	3	0.754503385	3
32	0.078774103	6	0.109031877	11	0.517222675	3
33	0.093891422	17	0.027810637	16	0.715052605	14
34	0.871384775	14	0.973495857	13	1.076836599	10
35	0.381175317	8	0.512873274	13	0.570375661	7
36	0.531123389	12	0.858253191	12	0.751657086	7
37	0.16339003	8	0.397535228	18	0.48614531	8
38	0.552095584	6	0.832768418	6	NA	2
39	0.307212332	11	0.326934088	15	0.790653614	10
40	0.116010442	16	0.181249491	9	0.560028596	8
41	0.177722052	13	0.192675067	16	0.678694849	13
42	0.801793842	14	0.694756154	6	0.900530133	5
43	0.716158406	9	0.900299837	18	1.004215267	9
44	0.742212183	16	0.823309941	5	0.894323039	5
45	0.407052802	8	0.537919023	12	0.849636789	8
46	0.708535622	14	0.826416597	5	1.192827108	3
47	1.001329106	16	1.01420312	13	1.180011842	10
48	0.788803038	12	0.981315122	10	0.926073482	7
49	0.252044241	8	0.602854261	19	0.695756024	8
50	0.832201843	19	0.844247455	19	1.068906853	19
51	0.889163256	16	0.835456599	13	1.085567903	11
52	0.756564508	17	0.904484712	18	1.01823799	16
53	0.814674277	18	0.954167232	13	0.981801705	12
54	0.254511992	19	0.371328538	17	0.978776495	17
55	0.969257702	13	0.823856285	6	1.256977298	6
56	0.925773063	17	0.928491153	12	1.020375045	11
57	NA	0	0.590849988	8	NA	0
58	0.626160584	11	0.715735853	15	0.968589413	9
59	0.770686453	10	0.827898506	8	1.063805529	5
60	0.9260144	11	0.882317813	12	1.05797992	8
61	0.087632579	17	0.212128449	19	0.515484529	17
62	0.079468003	16	0.0778995	15	0.556646413	12
63	0.565156236	18	0.723850803	16	0.809049067	16
64	0.386521342	6	0.489628456	8	NA	2
65	0.123657317	17	0.363987248	15	0.508524243	14
66	0.160587526	11	0.402596081	10	0.503731509	8
67	0.207768894	18	0.39584823	18	0.736618592	17
68	0.171730161	9	0.516914917	18	0.48323917	9
69	0.443592605	17	0.682461343	10	0.719650532	10
70	0.272035667	4	0.477546049	19	0.62668152	4
71	1.001713875	10	1.009278586	19	1.081974623	10
72	0.433698387	14	0.572442844	18	0.784152513	14
73	0.124336648	8	0.468931192	6	0.402850137	4
74	0.316541219	8	0.449729785	16	0.8827393	7
75	0.079314407	9	0.078191899	8	0.542696343	4
76	0.14527814	15	0.294931733	19	0.581755167	15
77	0.070816189	17	0.159483677	15	0.582721897	13
78	0.784333033	16	0.794074305	12	1.04470528	11
79	0.160630194	15	0.191025313	9	0.906436298	7
80	0.886853051	6	0.583281381	10	1.41198581	4
81	0.576861586	19	0.80662694	10	0.903392569	10
82	NA	0	0.588526997	6	NA	0
83	0.49857684	13	0.417553303	14	0.971676664	9
84	0.533880659	17	0.861792097	15	0.732571157	14
85	0.513321801	12	0.785287012	15	0.809996699	10
86	0.311615875	14	0.611784647	8	0.879702513	6
87	0.463982124	13	0.628696602	15	0.754476511	11
88	1.006892152	4	0.829985392	12	NA	2
89	0.728398493	15	0.818700465	12	0.989040816	9
90	1.054666803	19	0.896480205	11	1.217572208	11
91	0.126037045	3	0.765559962	18	0.372713994	3
92	0.8501551	9	0.815175448	19	1.10851179	9
93	0.509793944	12	0.909042724	14	0.792453772	8
94	0.546251795	17	0.562819169	15	0.859231841	14
95	0.702342464	9	0.636027699	9	1.089441975	5
96	0.752145088	16	0.970486669	10	0.775607996	7
97	0.130794704	14	0.774567332	12	0.244157999	9
98	0.909742254	4	0.901932158	18	1.176432531	3
99	1.182494238	12	1.020974491	18	1.332944709	11
100	1.107395095	17	0.918180708	9	1.30369039	9
101	0.847681412	13	0.850054677	10	1.103375595	7
102	NA	1	0.822997198	15	NA	1
103	1.157279096	18	0.997296422	10	1.275786173	10
104	0.912241034	15	0.936852891	14	1.044816293	11
105	0.842017412	11	0.754667367	6	1.282042799	5
106	NA	1	0.923350624	19	NA	1
107	0.645901956	15	0.811884722	13	0.894386036	11
108	0.943233595	12	0.909806064	15	1.214967814	9
109	0.395256141	14	0.955095011	11	0.486144416	10
110	0.863027953	16	0.989134459	13	1.00313827	12
111	0.083788055	16	0.55574952	19	0.296015915	16
112	0.650043321	10	0.930260731	11	0.836526028	5
113	0.466536746	7	1.039428847	11	0.847015307	5
114	NA	0	0.966012685	15	NA	0
115	0.635671234	10	0.803250512	18	0.904717284	10
116	0.606359752	11	0.74601549	13	1.099138453	7
117	0.617266118	14	0.780957604	17	0.938142797	12
118	0.941766806	7	0.91681526	18	1.102730749	7
119	0.966852595	19	0.884963322	15	1.195950933	15
120	0.558810871	15	0.60705481	8	0.868393118	7
121	0.692579086	17	0.961338294	15	0.840396075	15
122	0.712727026	13	0.94957287	18	0.967396633	13
123	1.054727612	19	0.805868616	18	1.310429802	18
124	0.154143128	17	0.467504372	13	0.468799616	11
125	0.390215199	12	0.91715607	18	0.617114938	12
126	0.472312616	19	0.58620458	18	0.925690234	18
127	0.519917275	19	0.851466396	15	0.791022976	15
128	0.864820183	17	0.977002534	13	0.982751867	13
129	0.920133082	19	0.954888126	14	1.065768852	14
130	0.595402098	3	0.84876076	12	0.800278998	3
131	0.34268061	19	0.530388974	16	0.779644438	16
132	0.361609129	16	0.905374066	16	0.479277539	14
133	0.658095332	18	0.946969632	15	0.852194341	15
134	0.947777379	14	1.098886002	14	1.0208186	10
135	0.752849892	5	0.953065178	13	0.933834815	4
136	0.800620427	19	1.026705925	18	0.930233313	18
137	0.679801561	19	0.945358614	16	0.833104515	16
138	0.940459529	19	0.902774364	19	1.184440154	19
139	0.83868737	13	0.955862734	19	1.00997704	13
140	0.715839255	18	0.834612297	12	0.957717172	12
141	0.128042595	19	0.479898896	14	0.361059925	14
142	0.127821363	16	0.463210221	8	0.395538076	8
143	0.882215512	17	0.905621915	19	1.015994597	17
144	0.627729149	17	0.886778786	19	0.877538017	17
145	0.056263251	4	0.072533476	19	0.521031611	4
146	0.706076731	17	0.859378655	15	0.891089169	14
147	0.4966591	9	NA	0	NA	0
148	0.05067204	14	-0.054876451	5	0.646870297	3
149	0.067850473	18	0.209048426	14	0.422576877	14
150	0.647068651	14	0.84568394	17	0.825463164	14
151	0.621087064	12	0.785188438	15	0.645031744	10
152	0.060102281	13	0.11293282	6	0.595943894	4
153	0.115881477	8	0.373619677	11	0.35819777	6
154	0.42967157	8	0.803344483	18	0.694182224	7
155	0.582718807	4	0.533590244	14	NA	2
156	0.039812985	3	0.104191997	16	0.32372195	3
157	0.374778549	4	0.796879863	13	0.642578867	4
158	0.572319645	18	0.782976633	9	0.77441145	8
159	0.231946224	19	0.583234848	11	0.465877083	11
160	0.711833396	17	0.834951437	15	0.934712942	13
161	0.326609502	18	0.703640085	14	0.708618863	13
162	0.888077582	16	0.976404437	16	1.017539875	13
163	0.276177004	15	0.657245096	8	0.564197235	7
164	0.157888191	13	0.621041381	10	0.382571276	8
165	0.064267259	19	0.112951252	15	0.473344358	15
166	0.057039236	19	0.144425732	11	0.401434317	11
167	0.402260779	11	0.770484186	16	0.554812422	10
168	0.476181465	15	0.900760833	10	0.553407754	8
169	0.095416882	10	0.664324875	11	0.305113896	6
170	0.056228975	12	0.171883163	12	0.555062966	8
171	0.687500476	7	0.956722434	16	0.803500894	6
172	0.198339994	5	0.680642837	15	0.488836316	3
173	0.06162551	12	0.180631359	11	0.41674739	8
174	NA	1	0.865560035	14	NA	1
175	0.222499393	17	0.670590433	14	0.941324131	12
176	0.068034776	5	0.181804224	13	0.48071764	5
177	0.062034455	12	0.087937355	19	0.520519399	12
178	0.082172502	6	0.433274765	11	0.55692766	3
179	0.129578637	3	0.489748854	7	NA	2
180	NA	0	0.721148871	9	NA	0
181	NA	0	0.405716209	19	NA	0
182	0.083038977	16	0.287465664	16	0.416259992	14
183	0.142906003	19	0.479101771	11	0.400881777	11
184	0.956380602	7	0.792462889	7	0.774989865	3
185	0.330878992	12	0.687075951	13	0.593582643	7
186	0.076796012	16	0.326876347	14	0.368252804	12
187	NA	0	0.422619255	17	NA	0
188	0.231390862	16	0.859330881	14	0.441010655	12
189	0.077192151	13	0.427831931	17	0.289399619	11
190	0.761627302	16	0.900527516	12	0.988085058	11
191	0.071259263	18	0.277847161	19	0.384543501	18
192	0.785455282	19	0.954147966	13	1.002211479	13
193	0.717238526	14	0.887344673	13	1.01180195	9
194	0.075196127	12	0.44130227	16	0.343221349	11
195	0.474465599	8	0.939436893	17	0.646640336	8
196	0.857074861	11	1.016940629	10	1.107946955	7
197	0.071484665	14	0.23569089	15	0.445294677	12
198	0.434670442	5	0.843439877	17	0.581774683	4
199	0.773921117	19	0.90499815	16	0.902839655	16
200	0.473591122	8	0.877169509	14	0.707084939	5
201	0.285463121	10	0.692700088	7	0.595431267	5
202	0.748910853	8	0.884410383	18	0.936222873	8
203	0.244529731	16	0.75515661	15	0.411546068	12
204	0.361876655	12	0.675729887	19	0.665046897	12
205	0.533889792	13	0.984655885	16	0.737051222	12
206	0.443083784	17	0.904744453	18	0.615059148	16
207	0.35964462	15	0.680276023	17	0.652196599	13
208	0.927650282	19	0.878230751	13	1.185140445	13
209	0.760192461	12	0.869168144	13	0.972596709	9
210	NA	0	0.601956382	6	NA	0
211	NA	1	0.808766151	14	NA	0
212	0.544108587	12	0.442072407	15	1.103583456	9
213	1.106605516	16	0.989757733	15	1.271931848	13
214	0.847532124	18	0.892493695	17	1.08118546	16
215	0.459156064	16	0.443956589	16	0.817035014	13
216	1.038519691	18	0.836426938	13	1.347358061	13
217	1.013594817	11	0.960387614	16	1.19742866	9
218	1.129160786	14	0.989058369	18	1.293372181	14
219	0.572607368	18	0.45472526	14	0.98607945	13
220	0.956648754	15	0.884419845	13	1.243002857	10
221	0.867377201	15	0.828283619	14	1.168292636	10
222	0.851565234	6	0.651878017	16	1.116542411	5
223	0.93607065	17	0.859958852	11	1.247207867	10
224	0.871733308	16	0.750997618	4	1.151952102	4
225	0.762407622	14	0.782732609	8	0.99719101	7
226	0.396155053	18	0.513908427	19	0.676424609	18
227	0.765662098	14	0.826924018	12	1.009485028	10
228	NA	1	0.643197279	13	NA	1
229	1.075405377	13	0.981779687	15	1.237554336	9
230	0.833252405	17	0.787538445	17	1.081477442	15
231	0.676740438	3	0.820640029	15	0.920295088	3
232	0.41088311	13	0.881219748	10	0.599471397	8
233	0.28846023	13	0.402096399	3	0.500519509	3
234	0.814653952	5	0.938603091	15	0.904978618	4
235	0.530581766	16	0.829371979	17	0.65662696	15
236	0.115399479	14	0.371728826	6	0.435662147	5
237	0.630117175	18	0.938868119	10	0.712189983	10
238	0.781941779	13	0.958669193	5	0.862530106	5
239	0.661113973	8	0.982404449	13	0.847423557	7
240	0.089088547	3	0.400102361	9	NA	1
241	0.156272006	17	0.544279882	14	0.371896207	14
242	NA	2	0.895310004	14	NA	1
243	0.398389005	7	0.788240874	18	0.725595764	6
244	0.163976812	11	0.507709071	12	0.565918623	9
245	NA	1	NA	2	NA	0
246	0.379110421	7	0.829607796	7	0.682550035	4
247	0.522402333	13	0.851839736	17	0.698867882	12
248	0.274363726	12	0.481757952	10	0.566756847	8
249	NA	1	0.903646303	12	NA	1
250	0.424709288	7	0.767883278	13	0.627478593	6
251	NA	0	0.480982604	18	NA	0
252	0.607951502	15	0.881473073	14	0.734843104	11
253	0.892058811	12	NA	1	NA	1
254	0.894642648	15	0.95517997	17	1.045028219	13
255	0.816831818	15	0.980389878	12	1.018594369	12
256	0.654124318	14	0.942248233	13	0.79073626	11
257	1.049649276	9	0.96493543	12	1.274256774	6
258	0.705389865	18	0.983032207	15	0.934876	14
259	0.723290193	15	0.902823639	17	0.869167787	14
260	0.479503864	18	0.870790252	11	0.669253938	10
261	0.817921642	4	0.95103288	14	1.052050381	4
262	0.135028984	16	0.324169323	15	0.517532486	15
263	0.15213529	17	0.467632243	15	0.392067873	14
264	0.195904544	8	0.497407401	17	0.384266705	8
265	0.158639136	4	0.423583726	10	NA	2
266	0.810342525	19	0.901366261	11	0.829631746	11
267	0.16794572	3	0.48014846	14	0.440270165	3
268	0.178357658	15	0.577943427	17	0.438909403	13
269	0.867475884	6	1.001248368	16	0.976073428	5
270	0.681508675	18	0.660260692	10	0.924669797	9
271	0.509955115	11	0.654868591	12	0.894131134	8
272	0.6731044	12	0.958488238	14	0.844510138	10
273	0.777082876	18	0.910936556	11	1.006855982	10
274	0.681201742	4	0.853819302	17	0.845382324	4
275	NA	0	0.902966228	14	NA	0
276	0.880871011	16	0.904176251	18	1.117646498	15
277	0.829813529	16	1.000064093	18	0.920334905	15
278	0.870513777	16	0.978717142	12	1.011912966	9
279	1.182450444	3	1.063571379	10	NA	2
280	0.653702518	9	0.858554639	14	0.88141556	8
281	NA	2	0.957007077	15	NA	2
282	0.254666387	3	0.465405008	13	0.507210909	3
283	0.487820195	14	0.665562612	15	0.810442213	13
284	0.398293641	14	0.804989934	6	0.628384599	6
285	0.38686076	19	0.720518593	17	0.579216288	17
286	0.86124091	15	0.88532563	19	1.046465824	15
287	0.087946172	15	0.378362324	7	0.426306088	6
288	0.96029038	16	1.034887127	15	1.053184176	13
289	0.865741614	12	0.896340755	18	1.214055902	12
290	0.730830284	6	0.859802988	9	NA	2
291	0.367161483	12	0.411529814	9	0.597396388	7
292	0.25849072	7	0.911393936	19	0.498057288	7
293	0.273077614	12	NA	0	NA	0
294	0.109374932	10	0.20754362	18	0.46874989	9
295	0.113835349	13	0.200162679	19	0.517012101	13
296	0.435349059	7	1.087359544	19	0.456414399	7
297	0.052781754	5	0.886012904	7	NA	2
298	0.044349966	12	0.707955792	8	0.173722122	4
299	0.384192648	16	0.772921316	10	0.621938992	9
300	0.918338798	17	0.977699874	18	1.142071243	17
301	0.078419509	18	0.980083556	16	0.207196057	16
302	0.17642149	19	0.836897981	11	0.62953788	11
303	0.202412878	19	0.682444662	11	0.476159357	11
304	0.471317216	17	0.958574915	11	0.601933433	10
305	0.223405656	17	0.581653666	17	0.459949986	15
306	0.059318789	12	0.092546032	18	0.478488077	11
307	0.098543919	16	0.533029523	15	0.29912727	13
308	0.149544611	13	0.546291376	15	0.427189523	10
309	0.133182517	5	0.319519435	10	NA	2
310	NA	0	0.256312774	6	NA	0
311	0.077157937	18	0.234118616	14	0.490596053	14
312	0.076742781	6	0.334046321	9	0.508797163	4
313	0.105497083	5	0.261443063	12	NA	2
314	0.240458106	12	0.310737669	19	0.503416982	12
315	0.130655393	7	0.451786713	14	0.676297026	5
316	0.391040981	7	0.543742162	18	0.680454311	7
317	0.346930738	11	0.705665985	14	0.758666706	9
318	0.742921043	6	NA	0	NA	0
319	0.473558539	16	0.532890893	13	0.786195755	13
320	0.763939528	17	0.906618413	7	0.896937736	7
321	0.873885345	17	0.962834777	18	1.038910544	17
322	NA	1	0.935936785	10	NA	0
323	0.164524352	18	0.258291359	15	0.853938491	14
324	0.323880478	18	0.820463925	13	0.6645465	13
325	0.785014041	10	1.053540932	4	0.993617343	3
326	0.065636411	17	0.090113805	15	0.520623834	15
327	0.092001942	18	0.142254451	19	0.544672557	18
328	1.038719523	19	0.978157	18	1.158566967	18
329	0.891012703	14	0.943827364	19	1.059158044	14
330	0.813728881	19	0.818167253	19	1.086432573	19
331	0.124873457	15	0.380619733	5	0.528422629	5
332	0.399686819	3	0.381640964	15	0.984763296	3
333	0.670683346	8	0.971639571	8	0.769699418	5
334	0.942486931	14	0.963472554	9	1.131123445	6
335	0.378659096	19	0.431083012	11	0.74089185	11
336	0.916641271	18	0.93815619	9	1.093589656	8
337	0.098859424	19	0.354152498	14	0.567745934	14
338	0.673646616	14	0.845282185	13	0.953415972	10
339	0.516279818	12	0.817285449	19	0.738345034	12
340	0.915382958	17	0.903701477	9	1.133925341	9
341	0.170443625	11	0.335573644	15	0.598467016	10
342	0.528335817	19	0.595513107	17	0.878936492	17
343	0.944180492	18	0.978481774	18	1.069472299	17
344	0.927964808	17	0.827912812	13	1.142315638	12
345	NA	0	0.135163326	17	NA	0
346	0.361174145	17	0.527297366	9	0.740431145	9
347	0.093815447	12	0.293807208	11	0.561290204	7
348	0.121976477	18	0.209054075	11	0.533369411	11
349	1.052667381	16	0.930564592	4	1.035902572	3
350	0.071991296	16	0.108482493	17	0.495036727	15
351	0.195736689	10	0.218727072	12	0.620062623	7
352	0.322026935	14	0.313692441	14	0.610544185	9
353	NA	0	0.387703741	13	NA	0
354	0.051077268	16	0.205604628	17	0.392352057	14
355	0.237142431	13	0.218984129	15	0.577251797	11
356	0.680945279	17	0.764143322	19	0.973189898	17
357	NA	2	0.077452376	16	NA	1
358	0.191198592	13	0.521987291	9	0.531038105	7
359	0.514449425	16	0.631106516	13	0.877873854	12
360	0.688653921	13	0.881550021	6	0.890066798	4
361	0.495835886	15	0.874674774	16	0.695262802	12
362	0.220776858	15	0.552795216	9	0.363141651	8
363	0.108077117	15	0.575726917	13	0.466614345	9
364	0.910223278	13	0.961156583	16	0.952555242	10
365	0.570013876	14	0.873817402	19	0.871484296	14
366	0.255895495	14	0.694304968	12	0.588412633	10
367	0.75171012	12	0.50146926	9	1.490215929	6
368	0.138023276	6	0.695538788	18	0.331413322	6
369	1.054716246	12	0.604328752	3	NA	2
370	0.221135433	7	0.584106501	17	0.633227807	7
371	0.727822122	17	0.80810615	19	1.00535521	17
372	0.945982595	16	0.994892806	12	1.079996684	11
373	0.183321845	15	0.412850802	12	0.472587536	9
374	0.523096893	17	0.747639269	17	0.963319826	16
375	0.696742147	15	0.724806328	7	0.786213228	7
376	0.366884271	17	0.324039303	11	0.674229724	9
377	0.314610251	16	0.513714182	14	0.805967141	13
378	0.277369846	19	0.720338303	17	0.707695327	17
379	0.284352862	16	0.487939962	16	0.609542132	13
380	0.870515486	14	1.010446639	10	0.94311473	8
381	0.033328857	4	NA	1	NA	0
382	0.258158379	8	0.520027317	7	0.544005413	5
383	0.302176076	17	0.659546424	18	0.565144435	16
384	0.180938893	17	0.513167989	13	0.456944878	12
385	0.193466391	19	0.397820641	12	0.633390275	12
386	0.63723568	16	0.856536389	16	0.787430577	13
387	0.122030008	16	0.223474066	13	0.877832199	11
388	0.252260174	19	0.576512387	12	0.849187393	12
389	0.524883917	16	0.604899332	16	0.91677196	13
390	0.601410845	16	0.736671603	7	1.028649151	6
391	0.623339316	18	0.910535743	13	0.70422298	13
392	0.747292457	16	0.810541574	19	0.998061872	16
393	0.17698628	12	NA	1	NA	1
394	0.292137345	9	0.915735181	10	0.417000518	7
395	0.645760248	10	0.820889067	15	0.811476234	7
396	0.797354693	4	0.789674858	13	0.946700373	3
397	0.49320645	15	0.530009035	11	1.001491876	9
398	0.95085606	16	0.965708623	18	1.057123154	16
399	0.891332609	19	1.061238929	13	0.917005337	13
400	0.698413301	13	0.591181337	6	1.472868429	4
401	0.142119778	19	0.484046486	16	0.38639884	16
402	0.880932128	19	0.904839613	15	1.126205549	15
403	0.65590022	14	0.921697869	8	0.959575358	6
404	0.431063845	10	0.583370531	14	0.814060549	8
405	0.866610694	3	NA	1	NA	0
406	0.986495695	18	0.966517954	18	1.084597819	17
407	0.04291758	17	0.150585244	12	0.446316224	12
408	0.134841298	16	0.517288827	12	0.423014463	10
409	0.083899555	18	0.178353701	12	0.443959733	12
410	0.891268361	16	0.971309388	12	0.965719934	10
411	0.087289562	15	0.176631326	7	0.515181573	5
412	0.064387473	15	0.105610737	15	0.464217456	11
413	0.145548428	11	0.142423583	7	0.439980212	5
414	0.224199656	8	0.584360328	12	0.537041375	6
415	0.537375536	12	0.97192958	12	0.835750826	8
416	0.987587068	3	1.062369188	16	1.088336942	3
417	NA	2	0.829263202	15	NA	1
418	0.69734173	17	0.92184502	10	0.943152303	10
419	0.404638796	8	0.455703934	12	0.859009011	4
420	0.519275628	7	0.666183397	9	NA	2
421	0.757080955	15	0.969715597	13	0.903915524	12
422	0.708695136	13	0.600314876	19	1.068357776	13
423	0.631445601	12	0.955871074	16	0.786577056	10
424	0.686101495	3	0.782663873	17	0.901656663	3
425	0.594492391	16	0.583470553	14	0.877306121	14
426	0.759812549	14	0.708252637	15	1.036772399	10
427	0.137042971	15	0.788434181	17	0.640977933	13
428	0.248370004	8	0.569505011	16	0.611464415	7
429	0.26873789	15	0.590185019	15	0.531470921	12
430	0.875529263	9	NA	2	NA	0
431	0.08490298	11	0.612997499	17	0.199614923	10
432	0.479053941	15	1.031379326	12	0.503700904	10
433	0.047513596	16	0.698952607	5	0.137585806	5
434	1.087820486	18	0.944066609	12	1.27398548	12
435	0.03833932	18	0.549671024	9	0.192843873	9
436	0.588607933	15	0.642826771	9	1.197854951	8
437	0.131551985	14	0.742497743	13	0.246097288	11
438	0.903037159	13	0.685689116	16	1.326335623	11
439	0.928689486	6	1.115863166	10	1.221393076	3
440	0.061849419	13	0.230057996	16	0.409819418	12
441	0.565235595	3	0.509096693	11	0.913124531	3
442	1.05599956	10	0.733769044	18	1.229097115	9
443	0.219233004	9	0.551201729	8	0.371778642	4
444	NA	0	0.399593666	13	NA	0
445	0.644727052	18	0.577296212	14	1.045385969	13
446	0.070186934	19	0.036203369	10	0.648628384	10
447	0.227842662	12	0.537572567	18	0.488660198	12
448	0.062412799	12	0.179181448	12	0.416440782	10
449	0.076015261	12	0.165536829	14	0.51703683	8
450	0.244556062	15	0.215839592	16	0.778786966	12
451	0.493864883	14	0.809691879	9	0.471660439	7
452	0.059553932	12	0.051489289	7	0.409029007	4
453	0.110593317	15	0.255733095	15	0.424900696	12
454	0.154530025	14	0.424044192	9	0.524166129	8
455	0.370996722	14	0.639797409	16	0.711055595	11
456	0.063238572	12	0.094119731	12	0.434146132	9
457	NA	2	0.822627669	6	NA	0
458	0.067170998	16	0.170198789	12	0.409006013	11
459	0.59756029	16	0.741534175	10	1.01180793	9
460	0.127072483	15	0.627076624	6	0.728660638	6
461	0.89006289	17	0.921049403	10	1.033823796	10
462	0.566204558	16	0.888229965	18	0.818044968	15
463	0.350253748	17	0.834694413	15	0.504332837	13
464	0.317727949	17	0.80094697	17	0.568773398	15
465	0.784964513	13	NA	1	NA	0
466	0.96069203	15	0.886955243	12	1.150499148	9
467	0.117772426	9	0.31028601	14	0.345383559	7
468	0.735351754	10	0.815407178	15	0.958220504	8
469	0.535996015	19	0.651683499	12	0.85950904	12
470	0.60056015	18	0.877969958	10	0.809596845	9
471	0.372638334	13	0.634391939	12	0.559153326	11
472	0.577909145	4	0.886843562	16	0.76642504	3
473	0.994448252	4	0.972012899	13	1.094009255	3
474	0.748239268	15	0.953013517	12	0.886243192	9
475	0.416829281	19	0.852523808	15	0.72148068	15
476	0.387831439	17	0.87031302	6	1.002615937	6
477	0.685154544	17	0.867320822	9	0.91468652	8
478	0.909862723	9	0.848077606	19	0.95654162	9
479	0.99189021	13	0.982466538	11	1.16851562	9
480	0.112992116	8	0.396894707	10	0.371726693	7
481	0.112473383	7	0.438638578	9	0.342256134	3
482	1.069791907	19	1.02815362	19	1.173195934	19
483	0.067330168	19	0.250990108	14	0.424718996	14
484	0.251253318	18	0.532864904	16	0.574727822	15
485	0.056172338	19	0.23758753	17	0.547317051	17
486	0.420804166	12	0.780448964	12	0.544477842	9
487	0.044902095	19	0.13647354	14	0.389357157	14
488	0.643395159	19	0.945833576	14	0.867375101	14
489	0.078156034	18	0.253615633	9	0.400328271	9
490	0.872117728	19	0.89220128	12	1.021832961	12
