## Supplemental Table 7 for "Massively parallel characterization of CYP2C9 variant enzyme activity and abundance"

Star allele	variant	CPIC functional status	Activity score	Activity sd	Activity class
*1	WT	normal function	0.985035887	0.015328871	wt-like
*2	R144C	decreased function	0.833566676	0.293783811	possibly_decreased
*3	I359L	decreased function	0.445326567	0.039153573	decreased
*4	I359T	decreased function	0.928232345	0.280712512	possibly_wt-like
*5	D360E	decreased function	NA	NA	NA
*7	L19I	uncertain function	NA	NA	NA
*8	R150H	decreased function	0.731636985	0.112263282	decreased
*9	H251R	normal function	NA	NA	NA
*10	E272G	uncertain function	NA	NA	NA
*11	R335W	decreased function	0.108441523	0.023956189	decreased
*12	P489S	decreased function	0.152980101	0.024058374	decreased
*13	L90P	decreased function	0.412649628	0.266281667	decreased
*14	R125H	decreased function	0.648016745	0.062605756	decreased
*15	S162X	no function	0.038661588	0.040323974	nonsense-like
*16	T299A	decreased function	0.623578084	0.166571974	decreased
*17	P382S	uncertain function	0.308164894	0.053904737	decreased
*19	Q454H	uncertain function	0.257324467	0.024932109	decreased
*20	G70R	uncertain function	NA	NA	NA
*21	P30L	uncertain function	0.10049806	0.018239048	decreased
*22	N41D	uncertain function	NA	NA	NA
*23	V76M	decreased function	0.20198371	0.069650599	decreased
*24	E354K	no function	0.047386415	0.04066704	nonsense-like
*26	T130R	decreased function	NA	NA	NA
*27	R150L	uncertain function	0.712624237	0.071393406	decreased
*28	Q214L	decreased function	0.844420715	0.02358212	decreased
*29	P279T	decreased function	NA	NA	NA
*30	A477T	decreased function	0.909135344	0.091471529	possibly_wt-like
*31	I327T	decreased function	0.26390416	0.061882761	decreased
*32	V490F	uncertain function	0.607779536	0.021056389	decreased
*33	R132Q	decreased function	NA	NA	NA
*34	R335Q	uncertain function	0.599578159	0.076425771	decreased
*36	M1V	uncertain function	NA	NA	NA
*37	D49G	decreased function	0.921916233	0.067238383	possibly_wt-like
*38	G96A	decreased function	0.932891107	0.059586464	possibly_wt-like
*39	G98V	no function	NA	NA	NA
*40	F110S	uncertain function	0.780742942	0.078561773	decreased
*41	K119R	uncertain function	1.044972166	0.046596199	wt-like
*42	R124Q	no function	0.516707149	0.020719216	decreased
*43	R124W	no function	0.154143128	0.077111323	decreased
*44	T130M	decreased function	NA	NA	NA
*45	R132W	no function	0.374960749	0.073121287	decreased
*46	A149T	decreased function	0.10540845	0.006967293	decreased
*47	P163L	uncertain function	0.293256321	0.038186071	decreased
*48	I207T	uncertain function	0.412695819	0.10184744	decreased
*49	I222V	uncertain function	NA	NA	NA
*50	P227S	decreased function	0.759405747	0.205564467	possibly_decreased
*51	I284V	uncertain function	0.774843953	0.075116482	decreased
*52	T299R	no function	0.481090237	0.036995977	decreased
*53	P317S	uncertain function	0.499922551	0.430470552	possibly_decreased
*54	S343R	uncertain function	1.002201903	0.105779192	wt-like
*55	L361I	decreased function	0.566909019	0.123222675	decreased
*56	I387V	uncertain function	1.015694144	0.039412081	wt-like
*57	N204H	unknown function	0.359065	0.087470503	decreased
*58	P337T	decreased function	0.450652058	0.034602894	decreased
*59	I434F	decreased function	1.111077873	0.061967318	increased
*60	L467P	decreased function	0.045057501	0.027689863	nonsense-like
