## Supplemental Table 8 for "Massively parallel characterization of CYP2C9 variant enzyme activity and abundance"

variant	star_allele	warf_avg	warf_sd	phen_avg	phen_sd	click_rep1_raw	click_rep2_raw	click_rep3_raw	click_rep1_norm	click_rep2_norm	click_rep3_norm	bomcc_norm_slope	vamp_geo_mean1	vamp_geo_mean2	vamp_geo_mean4	vamp_geo_mean5	vamp_avg	vamp_sd
C435H	C435H	0	0	0	0	701.13403	550.15509	484.15686	303.20859	111.76865	174.7009	0.15639522	0.16			0.216756	0.188378	0.040132552
S365R	S365R	0	0	0	0	827.34997	597.2052	541.29846	429.42453	158.81876	231.8425	0.07021512		0.2	0.099109		0.1495545	0.07134071
P30L	*21	0.034	0.004	0.031	0.001	829.28411	689.28674	594.50817	431.35867	250.9003	285.05221	0.22051673	0.037			0.056745	0.0468725	0.013961823
R335W	*11	0.118	0.001	0.098	0.003	839.46228	705.90063	610.77771	441.53684	267.51419	301.32175	0.17968486			0.03943	0.069105	0.0542675	0.020983394
P489S	*12	0.094	0.003	0.1	0.005	965.71972	853.03564	713.60223	567.79428	414.6492	404.14627	0.29239375		0.1	0.074528		0.087264	0.018011424
Q454H	*19	0.182	0.004	0.181	0.015	1413.77563	1374.62402	1005.51397	1015.85019	936.23758	696.05801	0.35281445		0.17	0.118788		0.144394	0.036212352
R132W	*45	0.082	0.001	0.026	0.002	1677.97314	1490.75024	1242.93066	1280.0477	1052.3638	933.4747	0.16972117		0.26	0.182918		0.221459	0.054505205
I359L	*3	0.242	0.002	0.14	0.002	2145.9978	1776.60327	1411.50415	1748.07236	1338.21683	1102.04819	0.43779429	0.25			0.303268	0.276634	0.037666164
R125H	*14	0.072	0.001	0.032	0.001	2699.0996	2495.40478	1684.9624	2301.17416	2057.01834	1375.50644	0.17917705		0.34	0.213532		0.276766	0.08942638
R150H	*8	0.62	0.013	0.568	0.021	2619.50122	2800.56054	1938.25659	2221.57578	2362.1741	1628.80063	0.95842951			0.200218		0.200218
R150L	*27	0.495	0.004	0.419	0.003	3299.38916	2882.88916	1904.43603	2901.46372	2444.50272	1594.98007	1.12945096		0.31	0.175839		0.2429195	0.094866153
R144C	*2	0.582	0.004	0.558	0.029	3627.66845	3077.40869	2281.67627	3229.74301	2639.02225	1972.22031	0.86549411	0.3			0.422479	0.3612395	0.086605731
N474S	N474S	0.58	0.007	0.363	0.028	3419.82519	3185.3125	2530.19628	3021.89975	2746.92606	2220.74032	0.64643923		0.34	0.231938		0.285969	0.076411373
G442S	G442S	1.28	0.013	1.759	0.021	4478.97753	4413.84716	2709.82934	4081.05209	3975.46072	2400.37338	1.96982427	0.33			0.4343	0.38215	0.073751237
WT	WT	1	NA	1	NA	4458.266105	3866.304195	2674.240105	4060.340665	3427.917755	2364.784145	1			0.240261	0.286199	0.26323	0.032483071
