## Supplemental Table 9 for "Massively parallel characterization of CYP2C9 variant enzyme activity and abundance"

Date	Instrument	SampleID	Probe	Concentration	Incubation	Geo_mean
11/28/2018	AriaIII	WT	TAHA	10	21	944.61926
11/28/2018	AriaIII	star2	TAHA	10	21	771.24255
11/28/2018	AriaIII	star3	TAHA	10	21	389.72033
11/28/2018	AriaIII	C435H	TAHA	10	21	156.0353
12/6/2018	AriaIII	WT	TAHA	10	21	817.77185
12/6/2018	AriaIII	star2	TAHA	10	21	682.26727
12/6/2018	AriaIII	star3	TAHA	10	21	426.76474
12/6/2018	AriaIII	C435H	TAHA	10	21	176.5498
2/20/2019	AriaIII	WT	TAHA	10	20	683.28088
2/20/2019	AriaIII	star2	TAHA	10	20	636.00323
2/20/2019	AriaIII	star3	TAHA	10	20	421.81008
2/20/2019	AriaIII	C435H	TAHA	10	20	165.00674
3/7/2019	AriaIII	WT	TAHA	10	20	1025.659424
3/7/2019	AriaIII	star2	TAHA	10	20	726.31732
3/7/2019	AriaIII	star3	TAHA	10	20	467.66033
3/7/2019	AriaIII	C435H	TAHA	10	20	155.70449
3/14/2018	LSRII	WT	TAHA	10	2	1460.56018
3/14/2018	LSRII	star2	TAHA	10	2	1202.73291
3/14/2018	LSRII	star3	TAHA	10	2	748.61908
3/14/2018	LSRII	C435H	TAHA	10	2	307.97052
3/14/2018	LSRII	WT	TAHA	10	20	4114.753906
3/14/2018	LSRII	star2	TAHA	10	20	3219.658203
3/14/2018	LSRII	star3	TAHA	10	20	1712.177734
3/14/2018	LSRII	C435H	TAHA	10	20	492.12954
3/22/2018	LSRII	WT	TAHA	10	20	4836.790039
3/22/2018	LSRII	star2	TAHA	10	20	4272.526367
3/22/2018	LSRII	star3	TAHA	10	20	1751.292847
3/22/2018	LSRII	C435H	TAHA	10	20	714.635742
3/22/2018	LSRII	WT	TAHA	5	20	2494.5437
3/22/2018	LSRII	star2	TAHA	5	20	2632.70312
3/22/2018	LSRII	star3	TAHA	5	20	1410.83874
3/22/2018	LSRII	C435H	TAHA	5	20	482.36022
3/22/2018	LSRII	WT	TAHA	1	20	1276.24072
3/22/2018	LSRII	star2	TAHA	1	20	1237.18261
3/22/2018	LSRII	star3	TAHA	1	20	1028.9873
3/22/2018	LSRII	C435H	TAHA	1	20	395.23339
4/5/2018	LSRII	WT	TAHA	10	20	4467.137207
4/5/2018	LSRII	star2	TAHA	10	20	3908.350586
4/5/2018	LSRII	star3	TAHA	10	20	1805.430786
4/5/2018	LSRII	C435H	TAHA	10	20	773.690796
4/5/2018	LSRII	WT	TAHA	10	20	4043.123047
4/5/2018	LSRII	star2	TAHA	10	20	3113.874756
4/5/2018	LSRII	star3	TAHA	10	20	1545.28125
4/5/2018	LSRII	C435H	TAHA	10	20	576.345459
4/5/2018	LSRII	WT	TAHA	5	20	3269.04565
4/5/2018	LSRII	star2	TAHA	5	20	2348.58325
4/5/2018	LSRII	star3	TAHA	5	20	1667.23425
4/5/2018	LSRII	C435H	TAHA	5	20	501.66165
4/5/2018	LSRII	WT	TAHA	5	20	3463.8103
4/5/2018	LSRII	star2	TAHA	5	20	2781.17846
4/5/2018	LSRII	star3	TAHA	5	20	1368.54919
4/5/2018	LSRII	C435H	TAHA	5	20	499.74206
4/12/2018	LSRII	WT	TAHA	10	20	4109.599609
4/12/2018	LSRII	star2	TAHA	10	20	3351.779297
4/12/2018	LSRII	star3	TAHA	10	20	1777.905273
4/12/2018	LSRII	C435H	TAHA	10	20	683.40704
4/12/2018	LSRII	WT	TAHA	20	20	4959.26562
4/12/2018	LSRII	star2	TAHA	20	20	4156.90234
4/12/2018	LSRII	star3	TAHA	20	20	2045.093628
4/12/2018	LSRII	C435H	TAHA	20	20	576.21972
4/12/2018	LSRII	WT	TAHA	10	6	2338.59448
4/12/2018	LSRII	star2	TAHA	10	6	2018.23877
4/12/2018	LSRII	star3	TAHA	10	6	1075.84851
4/12/2018	LSRII	C435H	TAHA	10	6	476.92608
7/19/2018	LSRII	WT	TAHA	40	2	1354.68957
7/19/2018	LSRII	star2	TAHA	40	2	1090.10668
7/19/2018	LSRII	star3	TAHA	40	2	755.98175
7/19/2018	LSRII	C435H	TAHA	40	2	542.67016
7/19/2018	LSRII	WT	TAHA	40	1	999.73889
7/19/2018	LSRII	star2	TAHA	40	1	814.34716
7/19/2018	LSRII	star3	TAHA	40	1	556.77636
7/19/2018	LSRII	C435H	TAHA	40	1	349.54898
7/19/2018	LSRII	WT	TAHA	80	1	1059.9974
7/19/2018	LSRII	star2	TAHA	80	1	872.12109
7/19/2018	LSRII	star3	TAHA	80	1	554.37158
7/19/2018	LSRII	C435H	TAHA	80	1	438.15011
7/19/2018	LSRII	WT	TAHA	10	20	2652.59863
7/19/2018	LSRII	star2	TAHA	10	20	2481.78808
7/19/2018	LSRII	star3	TAHA	10	20	1173.75366
7/19/2018	LSRII	C435H	TAHA	10	20	539.89386
11/22/2017	LSRII	WT	ABP5	20	2	1658.193359
11/22/2017	LSRII	WT	ABP5	20	2	1891.359253
11/22/2017	LSRII	star2	ABP5	20	2	1480.007568
11/22/2017	LSRII	star2	ABP5	20	2	1597.5271
11/22/2017	LSRII	star3	ABP5	20	2	1301.884888
11/22/2017	LSRII	star3	ABP5	20	2	1372.15332
1/17/2018	LSRII	WT	ABP5	20	2	1823.213989
1/17/2018	LSRII	WT	ABP5	20	2	2181.312012
1/17/2018	LSRII	star2	ABP5	20	2	2061.203125
1/17/2018	LSRII	star2	ABP5	20	2	2056.179443
1/17/2018	LSRII	star3	ABP5	20	2	1611.782837
1/17/2018	LSRII	star3	ABP5	20	2	1654.00769
2/6/2018	LSRII	WT	ABP5	20	2	2625.345947
2/6/2018	LSRII	star2	ABP5	20	2	2417.731689
2/6/2018	LSRII	star3	ABP5	20	2	1874.745239
2/6/2018	LSRII	C435H	ABP5	20	2	543.440369
2/6/2018	LSRII	WT	ABP5	20	2	2688.214355
2/6/2018	LSRII	star2	ABP5	20	2	2383.218994
2/6/2018	LSRII	star3	ABP5	20	2	1814.571533
2/6/2018	LSRII	C435H	ABP5	20	2	537.801086
5/25/2018	LSRII	WT	ABP5	20	2	1787.35888
5/25/2018	LSRII	star2	ABP5	20	2	1789.91223
5/25/2018	LSRII	star3	ABP5	20	2	1388.1875
5/25/2018	LSRII	C435H	ABP5	20	2	473.02432
